# The circulating lipidome is largely defined by sex descriptors in the GOLDN, GeneBank and the ADNI studies

**DOI:** 10.1101/731448

**Authors:** Dinesh Kumar Barupal, Ying Zhang, Sili Fan, Stanley L. Hazen, W. H. Wilson Tang, Tomas Cajka, Marguerite R. Irvin, Donna K. Arnett, Tobias Kind, Rima Kaddurah-Daouk, Oliver Fiehn

## Abstract

Biological sex is one of the major anthropometric factors which influences physiology, metabolism and health status. We have investigated the effect of sexual dimorphism on the blood lipidome profile in three large population level studies - the Alzheimer’s disease neuroimaging initiative - ADNI (n =806), the GeneBank Functional Cardio-Metabolomics cohort (n= 1015) and the Genetics of Lipid lowering Drugs and Diet Network - GOLDN (n=422). In total, 355 unique lipids from 15 lipid classes were detected across all three studies using LC-MS. Sixty percent of these lipids differed between men and women in all three cohorts, and up to 87% of all lipids demonstrated sex differences in at least one cohort. ChemRICH enrichment statistics on lipid classes showed that phosphatidylcholines, phosphatidylethanolamines, phosphatidylinositols, ceramides, sphingomyelins and cholesterol esters were found at higher levels in female subjects while triacylglycerols and lysophosphatidylcholines were found at higher levels in male participants across the three cohorts. This strong sex effect on the blood lipidome suggests that specific regulatory mechanisms may exist that regulate lipid metabolism in a different manner between men and women. Cohort studies involving blood lipidomics should consider separate analyses for male and female participants instead of combined analyses treating sex as a confounding factor.
