## Supplementary Table 1 for "The circulating lipidome is largely defined by sex descriptors in the GOLDN, GeneBank and the ADNI studies"

### Sheet: Table S1
			GOLDN		ADNI		GeneBank
ChemicalClass	LipidName	InChiKey	p-value	fold change (F/M)	p-value	fold change (F/M)	p-value	fold change (F/M)
AC	Acylcarnitine C18:0	FNPHNLNTJNMAEE-UHFFFAOYSA-N	1.96071e-10	0.816554	0.00019715	0.827166	4.13698e-13	0.8858
AC	Acylcarnitine C18:2	MJLXQSQYKZWZCB-DQFWFXSYSA-N	2.67446e-05	0.840909	2.36777e-14	0.820183	5.71141e-07	0.865126
AC	Acylcarnitine C16:0	XOMRRQXKHMYMOC-OAQYLSRUSA-N	0.00293171	0.907316	0.0122554	0.884672	0.000136272	0.939951
AC	Acylcarnitine C14:2	HXOGMKPCIDSSKJ-NKBLVAAJSA-N	0.880058	0.993141	0.713227	0.990085	0.00548647	1.19361
AC	Acylcarnitine C8:1	YMIVWYONPRZBEJ-LXKVQUBZSA-N	0.241983	0.933257	0.121065	0.932792	0.00781113	1.08413
AC	Acylcarnitine C18:3	DFVGGGHKDAHYIU-UHMZJXMFSA-N	0.779284	1.01333	8.91864e-06	0.898747	0.130859	0.989535
AC	Acylcarnitine C8:0	CXTATJFJDMJMIY-CYBMUJFWSA-N	0.93446	0.986422	0.762982	0.987057	0.350745	1.07698
AC	Acylcarnitine C10:0	LZOSYCMHQXPBFU-UHFFFAOYSA-N	0.177118	1.04132	0.601733	0.964807	0.35464	1.04579
AC	Acylcarnitine C12:0	FUJLYHJROOYKRA-QGZVFWFLSA-N	0.766465	1.02148	0.133339	0.956337	0.653516	1.07509
AC	Acylcarnitine C18:1	HITOYGLMAFIRNI-YSESTWPTSA-N	0.0466357	0.919712	0.0911633	0.93465	0.798415	1.01019
AC	Acylcarnitine C10:1	GOOOCIIXFLVRAG-UHFFFAOYSA-N	0.507545	0.944542	0.0795863	0.894863	0.865584	1.01248
CE	CE (16:1)	HODJWNWCVNUPAQ-FSAOOAOSSA-N	4.36605e-06	1.24552	1.4248e-21	1.40667	2.73282e-13	1.30014
CE	CE (18:3)	FYMCIBHUFSIWCE-WVXFKAQASA-N	0.00582191	1.08158	1.32397e-14	1.20227	0.000155296	1.10751
CE	CE (20:4)	IMXSFYNMSOULQS-BEDFLICRSA-N	0.216937	1.01003	0.0832619	1.07332	0.00429107	1.10634
CE	CE (20:3)	MLPRJPSMAFZPLA-PJSAOELNSA-N	0.000437905	1.12265	3.79627e-05	1.08259	0.0193899	1.06208
CE	CE (20:5)	XZFUGMCJZFRBKF-JIKDAPOUSA-N	0.105761	1.07395	7.28178e-05	1.26945	0.354755	0.975786
CE	CE (18:1)	RJECHNNFRHZQKU-RMUVNZEASA-N	0.00188524	1.09873	0.0247006	1.05539	0.380258	1.02151
CE	CE (18:2)	NAACPBBQTFFYQB-LJAITQKLSA-N	0.00333668	1.10603	0.0549848	0.97706	0.601541	1.00245
CE	CE (22:6)	VOEVEGPMRIYYKC-HNJOWPRISA-N	0.00127339	1.1337	1.34736e-05	1.20323	0.724567	1.0211
CER	Ceramide (d34:2)	XXWRZIYYFPIQHE-XPAOSYCESA-N	0.148209	1.014	1.40257e-12	1.11924	4.71943e-07	1.09126
CER	Ceramide (d44:1)	CJROVRTUSFQVMR-GVOPMEMSSA-N	2.23262e-05	0.846704	0.19104	0.96954	9.4913e-07	0.929606
CER	Ceramide (d43:1)	QHPYSHVSWAOLHS-PVNBSDFKSA-N	2.84163e-07	0.802312	0.0464805	0.943504	1.04823e-05	0.894729
CER	Ceramide (d42:1)	ZJVVOYPTFQEGPH-AUTSUKAISA-N	4.27511e-06	0.841834	0.367535	1.01892	0.000237151	0.941393
CER	Ceramide (d34:1)	YDNKGFDKKRUKPY-TURZORIXSA-N	0.0125966	0.950493	0.000737036	1.07136	0.00417941	1.03713
CER	Ceramide (d32:1)	ZKRPGPZHULJLKJ-JHRQRACZSA-N	0.536868	1.01227	7.0124e-07	1.13055	0.00474055	1.04838
CER	Ceramide (d34:0)	GCGTXOVNNFGTPQ-JHOUSYSJSA-N	0.137013	0.925435	0.0463851	0.973885	0.00974901	1.04225
CER	Ceramide (d18:1/23:0)	NAJHAHQNQCNWOP-PUYNVXOJSA-N	0.0049428	0.906407	0.0105236	1.06158	0.012085	1.03699
CER	Ceramide (d33:1)	QBFXCLDNTKBAPQ-STSAHMJASA-N	0.154351	0.950589	1.51338e-07	1.11527	0.014819	0.963391
CER	Ceramide (d36:1)	MJQIARGPQMNBGT-WWUCIAQXSA-N	0.0940859	0.931499	9.08838e-11	1.16612	0.0184509	1.0504
CER	Ceramide (d40:1)	KEPQASGDXIEOIL-GLQCRSEXSA-N	2.80973e-05	0.848821	0.00311756	1.05779	0.334219	0.986237
CER	Ceramide (d38:1)	XWBWIAOWSABHFI-NUKVNZTCSA-N	0.0117847	0.889816	0.0008505	1.10997	0.45743	0.972655
CER	Ceramide (d42:2)	VJSBNBBOSZJDKB-KPEYJIHVSA-N	5.90164e-05	0.871425	0.0760199	1.10934	0.477959	1.0143
CER	Ceramide (d39:1)	WYSRACVJQVNCRW-PQPBPFPMSA-N	0.0299744	0.910625	0.000578454	1.09988	0.530829	0.971066
CER	Ceramide (d40:2)	HILTUFAERVOALR-MQXYEJFFSA-N	0.00484556	0.880571	2.92988e-08	1.11541	0.675585	0.971533
CER	Ceramide (d41:1)	NAJHAHQNQCNWOP-PUYNVXOJSA-N	0.00318537	0.900625	5.34735e-05	1.13489	0.822449	0.996916
CER	Ceramide (d40:0)	SXPRAKSDHOEHIG-ZESVVUHVSA-N	0.0676218	0.904796	0.14377	1.02161	0.842986	1.00425
CER	Ceramide (d42:0)	BPLYVSYSBPLDOA-WVILEFPPSA-N	0.0834672	0.939948	0.0477293	1.04435	0.942428	1.01546
DG	DG (38:5)	GRGDLDNREYVILP-CNWVQWJYSA-N	0.00458127	0.790767	3.33875e-06	1.1061	5.79488e-06	1.13776
DG	DG (34:3)	BHGPPCIWDXQOMA-IXDOJJAKSA-N	0.962429	1.01724	2.38525e-05	1.23118	1.29983e-05	1.13363
DG	DG (38:6)	YDVDXUYJFQLPEG-CTHJWPIASA-N	0.0155065	0.815182	0.103415	1.08781	0.0443004	1.09149
DG	DG (36:5)	PGXBELQFNRPKBC-WBVIKXMWSA-N	0.225068	0.9	0.168981	1.02326	0.045112	1.05055
DG	DG (32:1)	XEQQGHISHUGMIP-ASUORMEESA-N	0.502439	1.01229	7.66947e-05	1.1317	0.183862	1.0418
DG	DG (36:4)	MQGBAQLIFKSMEM-ZHARMHCNSA-N	0.00243668	0.823464	0.361593	0.950136	0.190104	0.969023
DG	DG (38:0)	IQNYOCFHHRCMKY-KDXMTYKHSA-N	0.0201834	0.916065	0.963243	1.01626	0.345462	1.02559
DG	DG (38:3)	ADXAWIIUCSQOAS-SMJOZILHSA-N	0.180467	0.947059	0.00011231	0.930442	0.42774	0.987879
DG	DG (36:3)	BLZVZPYMHLXLHG-JOBMVARSSA-N	0.000389858	0.76502	0.674419	0.982319	0.780963	1.01435
DG	DG (36:1)	SAEPUUXWQQNLGN-LVVMQYBKSA-N	0.0113746	0.764331	0.433876	0.963432	0.791081	1.0191
DG	DG (34:2)	SVXWJFFKLMLOHO-YAIZGCQRSA-N	0.0376144	0.892068	0.0720819	1.0859	0.826545	0.986375
DG	DG (36:2)	AFSHUZFNMVJNKX-LLWMBOQKSA-N	0.000420462	0.79093	0.790465	0.999367	0.976273	0.99073
DG	DG (34:1)	YEJYLHKQOBOSCP-OZKTZCCCSA-N	0.00369189	0.835636	0.270962	1.05875	0.984651	1.0112
FA	FA (16:1)	SECPZKHBENQXJG-FPLPWBNLSA-N	1.70078e-05	1.16578	8.06998e-33	1.80637	6.49283e-08	1.18056
FA	FA (18:1)	ZQPPMHVWECSIRJ-KTKRTIGZSA-N	1.03121e-09	1.50605	0.138325	0.932087	8.61891e-08	1.24418
FA	FA (18:2)	JBYXPOFIGCOSSB-XBLVEGMJSA-N	0.731666	0.984736	1.85511e-11	1.25397	1.4038e-07	1.46861
FA	FA (14:1)	AFGUVBVUFZMJMX-KTKRTIGZSA-N	0.00491222	1.27096	7.3786e-37	1.6894	2.17564e-05	0.910053
FA	FA (20:2)	XSXIVVZCUAHUJO-HZJYTTRNSA-N	0.0444363	1.06572	1.45308e-06	1.20886	5.13019e-05	0.865248
FA	FA (20:1)	BITHHVVYSMSWAG-KTKRTIGZSA-N	0.000116471	1.15895	0.000267228	1.12749	0.000162439	0.858065
FA	FA (8:0)	WWZKQHOCKIZLMA-UHFFFAOYSA-N	0.0847568	1.08097	0.00461672	0.857765	0.000320166	0.917258
FA	FA (13:0)	SZHOJFHSIKHZHA-UHFFFAOYSA-N	1.7423e-16	1.63977	0.761336	1.01931	0.000322933	0.932668
FA	FA (10:0)	GHVNFZFCNZKVNT-UHFFFAOYSA-N	1.64239e-10	1.36936	0.955669	0.995951	0.00126261	0.936364
FA	FA (15:0)	WQEPLUUGTLDZJY-UHFFFAOYSA-N	0.00107313	1.14068	2.13063e-05	1.06731	0.0017155	0.945607
FA	FA (12:0)	POULHZVOKOAJMA-UHFFFAOYSA-N	1.10818e-10	1.29964	0.00717493	1.05453	0.00254757	0.966825
FA	FA (11:0)	ZDPHROOEEOARMN-UHFFFAOYSA-N	0.00240143	1.12927	0.0593701	0.951128	0.00915803	0.941799
FA	FA (17:0)	KEMQGTRYUADPNZ-UHFFFAOYSA-N	0.377225	1.01487	0.598128	0.990483	0.0109018	0.941363
FA	FA (22:0)	UKMSUNONTOPOIO-UHFFFAOYSA-N	0.801741	0.997859	0.0177234	0.963478	0.0121646	0.891156
FA	FA (15:1)	DJCQJZKZUCHHAL-VOTSOKGWSA-N	0.00120254	1.01424	0.000148716	1.0766	0.0298952	0.970732
FA	FA (20:3)	HOBAELRKJCKHQD-QNEBEIHSSA-N	0.769819	1.05364	6.69547e-11	1.17815	0.0373971	1.0985
FA	FA (20:3)	AHANXAKGNAKFSK-PDBXOOCHSA-N	0.653939	0.960408	1.41494e-10	1.2048	0.0692726	1.08021
FA	FA (18:0)	QIQXTHQIDYTFRH-UHFFFAOYSA-N	6.23973e-06	1.26587	3.02759e-09	0.944677	0.120034	1.00132
FA	FA (24:0)	QZZGJDVWLFXDLK-UHFFFAOYSA-N	0.0554998	0.971412	0.0236061	0.942485	0.126791	0.961484
FA	FA (20:0)	VKOBVWXKNCXXDE-UHFFFAOYSA-N	0.0192793	1.06489	0.00160137	0.923412	0.127201	0.961207
FA	FA (18:3)	DTOSIQBPPRVQHS-PDBXOOCHSA-N	0.771651	0.978817	1.10388e-14	1.35765	0.135687	1.05776
FA	FA (20:5)	JAZBEHYOTPTENJ-JLNKQSITSA-N	0.436314	0.998602	0.000789621	1.11321	0.179818	0.969512
FA	FA (20:4)	YZXBAPSDXZZRGB-DOFZRALJSA-N	0.508312	0.977015	0.023438	1.07976	0.187996	1.07489
FA	FA (14:0)	TUNFSRHWOTWDNC-UHFFFAOYSA-N	5.02819e-06	1.17498	7.88266e-15	1.13934	0.238281	0.99542
FA	FA (22:1)	DPUOLQHDNGRHBS-KTKRTIGZSA-N	0.0212137	1.08681	0.0101209	0.966309	0.471264	1.00288
FA	FA (16:0)	IPCSVZSSVZVIGE-UHFFFAOYSA-N	3.63177e-14	1.49269	0.0583863	1.01025	0.548448	0.985254
FA	FA (17:1)	QSBYPNXLFMSGKH-CMDGGOBGSA-N	0.000121708	1.19374	7.58342e-19	1.38303	0.554948	0.9801
FA	FA (22:6)	MBMBGCFOFBJSGT-KUBAVDMBSA-N	0.258756	1.09581	3.13301e-06	1.18095	1
FA	FA (24:1)	GWHCXVQVJPWHRF-KTKRTIGZSA-N	0.0188305	0.958866	0.000228142	0.917445	1
FA	FA (28:0)	UTOPWMOLSKOLTQ-UHFFFAOYSA-N	0.549576	1.03472	0.00270261	0.93973	1
FA	FA (22:2)	HVGRZDASOHMCSK-AVQMFFATSA-N	0.0118248	1.14122	0.00493619	1.06512	1
FA	FA (26:0)	XMHIUKTWLZUKEX-UHFFFAOYSA-N	0.955113	1.01504	0.865173	1.01405	1
HexCer	HexCer(d34:1(2OH))	YYILQTLJZBSOCA-IMJQGFQJSA-N	0.864023	0.948252	2.3513e-24	1.37674	1.09554e-08	1.10078
HexCer	HexCer (d42:1)	POQRWMRXUOPCLD-AAAFHMTMSA-N	0.0775898	0.950661	0.00439668	0.932	2.24953e-07	0.886759
HexCer	HexCer (d42:1)	SNVYJLGKALMFOP-MOLROICHSA-N	0.0418406	0.959902	0.000262332	0.929481	3.14701e-05	0.903626
HexCer	HexCer (d40:1)	QMYGQSYNQBLKGY-YAEABVQUSA-N	0.40952	0.968044	0.000299947	0.882014	0.0165304	0.934396
HexCer	HexCer (d38:1)	DFELABABMXOKTD-IYFIADHGSA-N	0.000980159	1.05411	0.535927	1.01582	0.216414	0.988235
HexCer	HexCer (d41:1)	SJGWLQDELUWRDA-MUYAOIFFSA-N	0.386788	0.974155	0.615134	0.969548	0.23352	0.997398
HexCer	HexCer (d18:1/24:1(15Z))	MKOKWBRPIBQYJJ-LWQSSKHKSA-N	0.110047	1.04638	0.0868614	1.03881	0.565716	1.03255
HexCer	HexCer (d42:2)	WBOZIXHPUPAOIA-RBELZSLISA-N	0.0863552	1.05115	0.0442319	1.03148	0.763214	0.989288
HexCer	Hex2Cer(d18:1/16:0) or Lactosylceramide(d18:1/16:0)	HLIJNIKSBCIDGO-QKLMXXKVSA-N or HLIJNIKSBCIDGO-NLXPYQMASA-N	0.275799	0.96054	4.04131e-13	0.888308	0.819748	1.01674
LPC	LPC (p-16:0) or LPC (o-16:1)	HTZINLFNXLXRBC-CQLBIITFSA-N	2.14428e-08	0.833067	2.2141e-12	0.905053	4.13022e-17	0.830826
LPC	LPC (20:0)	UATOAILWGVYRQS-HHHXNRCGSA-N	0.000145888	0.88111	1.09654e-05	0.937412	9.77104e-13	0.862069
LPC	LPC (o-16:0)	VLBPIWYTPAXCFJ-DEOSSOPVSA-N	2.05808e-09	0.815965	1.72073e-12	0.878821	2.9004e-11	0.875275
LPC	LPC (18:2)	SPJFYYJXNPEZDW-FTJOPAKQSA-N	4.36383e-09	0.790603	7.81609e-24	0.797349	3.40652e-10	0.816066
LPC	LPC (16:0)	ASWBNKHCZGQVJV-HSZRJFAPSA-N	3.34256e-08	0.811269	7.51373e-05	0.948213	1.7492e-08	0.90411
LPC	LPC (18:1)	YAMUFBLWGFFICM-PTGWMXDISA-N	2.24297e-09	0.82275	2.48347e-10	0.912919	2.279e-08	0.879787
LPC	LPC (20:5)	PDIGSOAOQOXRDU-WJPZTBRDSA-N	0.000865672	0.802639	0.0561802	0.929973	5.63061e-08	0.788212
LPC	LPC (18:0)	IHNKQIMGVNPMTC-RUZDIDTESA-N	2.01387e-06	0.795591	0.780389	1.01524	3.24302e-07	0.88557
LPC	LPC (20:1)	GJTDRNFWIDPARY-GTPZACKGSA-N	6.18035e-06	0.818024	1.34349e-07	0.908119	1.42906e-05	0.923523
LPC	LPC (p-18:0) or LPC (o-18:1)	WBOMIOWRFSPZMC-AYICAFKVSA-N	2.5221e-07	0.789683	8.53274e-08	0.917853	1.95838e-05	0.917837
LPC	LPC (18:3)	WKQNRCYKYCKESD-YVHLTTHBSA-N	0.000649779	0.874918	0.0106286	0.936017	2.62861e-05	0.871569
LPC	LPC (20:4)	GOMVPVRDBLLHQC-VEJNOCSESA-N	7.41159e-11	0.756968	4.10638e-13	0.830715	4.32349e-05	0.876995
LPC	LPC (22:5)	YBUXFQUGNPBZPS-YNBHEIDWSA-N	1.69624e-07	0.754065	3.06988e-05	0.919413	6.79546e-05	0.901806
LPC	LPC (17:1)	LPMGFNAQZPADDZ-FJIRUFBNSA-N	3.80286e-09	0.771167	0.0106198	0.964755	8.67846e-05	0.918217
LPC	LPC (20:2)	YYQVCMMXPIJVHY-ZOIJLGJPSA-N	8.02412e-05	0.851852	3.71945e-06	0.927984	0.00618208	0.947789
LPC	LPC (15:0)	RJZVWDTYEWCUAR-JOCHJYFZSA-N	0.000318762	0.870592	0.33337	0.995141	0.00625928	0.942932
LPC	LPC (16:1)	LFUDDCMNKWEORN-ZXEGGCGDSA-N	0.0342992	0.951872	2.22864e-05	1.08214	0.0183538	1.05799
LPC	LPC (22:6)	LSOWKZULVQWMLY-APPDJCNMSA-N	0.00557099	0.91919	0.0494215	0.957282	0.0311557	0.924092
LPC	LPC (22:4)	ZOJBSSVHFSBHMP-JJJSWPRASA-N	3.60248e-06	0.793761	0.00306555	0.866489	0.0971855	0.966653
LPC	LPC (20:3)	BBNHCUBQEQJHIG-FZZJNMCHSA-N	7.75324e-08	0.828983	0.000444602	0.915643	0.102538	0.953414
LPC	LPC (14:0)	VXUOFDJKYGDUJI-OAQYLSRUSA-N	0.34349	0.938465	1		0.114425	0.962604
LPE	LPE (22:6)	XEVRBOQZSXWGQO-PAUXXPOVSA-N	0.00203835	1.10938	1.01994e-05	1.09146	0.000779486	1.10816
LPE	LPE (20:4)	JPNPIRVRGLGTRE-YSKCIPFOSA-N	0.0460667	0.934435	0.00910061	0.971668	0.0407779	1.0233
LPE	LPE (16:0)	CKPBBEOJHAPPBT-HXUWFJFHSA-N	0.714914	0.959323	0.00129667	1.06825	0.454155	1.04269
LPE	LPE (18:2)	DBHKHNGBVGWQJE-USWSLJGRSA-N	0.118181	0.939518	2.15268e-05	0.879249	0.834688	0.970079
PC	PC (36:5) A	DYDDZDMJSQYFGN-OIVUZXIWSA-N	0.0754663	1.16435	1.5877e-21	1.25627	5.13797e-30	1.35631
PC	PC (34:3)	VKVSSDKCKXJFIM-AFYHZPHLSA-N	4.04825e-11	1.20681	6.78816e-26	1.21945	4.61845e-22	1.20948
PC	PC (38:6) B	PLZBTDKJYHXIEW-DZUXOTHRSA-N	0.00347665	1.12093	2.44438e-10	1.10974	9.82125e-19	1.20948
PC	PC (35:3)	AYXGHIQPMDYMJC-AHMBLZLYSA-N	0.0620635	1.07582	4.40593e-12	1.13902	9.06078e-17	1.17117
PC	PC (35:4)	OROZWUJCDDCYAU-IPUAOQJZSA-N	0.00181271	1.13009	9.83104e-10	1.13261	1.26298e-16	1.20933
PC	PC (32:2)	GPWHCUUIQMGELX-VHQDNGOZSA-N	1.2664e-08	1.30242	4.51068e-21	1.27802	3.10106e-16	1.26106
PC	PC (34:4)	YWDDIWXKFJEMKF-JTZVLWBESA-N	3.06203e-05	1.19982	2.51351e-21	1.33044	5.81986e-15	1.22986
PC	PC (36:3) A	BXRLDROZWDUSGM-ZRYFCQOPSA-N	0.310603	1.03236	3.43834e-10	1.07508	1.87423e-14	1.0969
PC	PC (36:3) B	WZCLAXMADUBPSG-RIXBAXMTSA-	0.0112225	1.1159	5.41421e-10	1.07282	2.65108e-14	1.10001
PC	PC (32:1)	QIBZFHLFHCIUOT-NPBIGWJUSA-N	0.0213485	1.15889	7.57109e-20	1.3464	3.88528e-14	1.26504
PC	PC (30:1)	ANKCYRKQDLQXGL-MRDDHZETSA-N	0.000109458	1.3334	1.7047e-09	1.57104	2.91378e-13	1.33575
PC	PC (33:2)	SBNDHGBVMZMSNL-UESLNCBNSA-N	3.02821e-07	1.18743	2.5597e-07	1.12247	3.3637e-13	1.16264
PC	PC (40:5) B	SFESOYFQZQJCOY-FXYWPAEZSA-N	0.245698	1.03885	6.48867e-09	1.10766	4.66394e-13	1.19805
PC	PC (38:7)	BNNUJTATKJXKJP-XCDHYEIISA-N	1.88087e-05	1.29477	5.29549e-22	1.28961	1.88644e-11	1.22876
PC	PC (33:1)	OFRWLQSOUIZELQ-VEAYGOGPSA-N	0.0489263	1.08029	1.18642e-10	1.12313	1.20321e-09	1.13908
PC	PC (31:0)	NPGWXTIWUUFYAB-DIPNUNPCSA-N	8.67676e-05	1.17109	0.000136927	1.13054	1.18624e-08	1.08952
PC	PC (38:2)	KXXLFCAPKGRXBT-FMJYHZMHSA-N	0.00207142	1.07785	5.4654e-24	1.17159	2.27037e-08	1.11246
PC	PC (32:3)	UXEFXNOSLOCOLX-ZCHSEWAGSA-N	0.00250521	1.18662	1		1.16001e-07	1.1643
PC	PC (32:0)	KILNVBDSWZSGLL-KXQOOQHDSA-N	0.213538	1.0283	1.58884e-06	1.05469	1.36874e-07	1.09083
PC	PC (36:6)	SPWBDEZMKCRQSX-NGPPOSSDSA-N	5.79307e-08	1.31582	3.83993e-23	1.37993	2.68925e-07	1.18001
PC	PC (38:4) B	DNYKSJQVBCVGOF-LCKGXUDJSA-N	0.350037	1.07238	5.78301e-10	1.11111	1.06865e-06	1.10407
PC	PC (31:1)	QFVHCMLUKNHDSH-WTWBAFHPSA-N	0.00255186	1.22469	0.528464	1.00366	2.23099e-06	1.11832
PC	PC (30:0)	RFVFQQWKPSOBED-PSXMRANNSA-N	0.00401978	1.17059	2.44756e-06	1.41561	4.45622e-06	1.16848
PC	PC (40:6) A	KZSXWBSDQDXESU-PPEVQBTRSA-N	0.325696	1.02387	4.26326e-09	1.13978	8.49397e-06	1.10892
PC	PC (37:6)	GEINPYKZLFHHIL-HEXXMCQTSA-N	1.71188e-06	1.22436	1.76744e-11	1.20222	1.83054e-05	1.14839
PC	PC (38:5) B	YLWBKBDNHWQEFU-YJXJLLHLSA-N	0.0320584	1.1086	2.89633e-05	1.07174	7.8097e-05	1.05959
PC	PC (42:5)	APYSSUSAYQRESE-VZWUYPTESA-N	0.000354245	1.159	1.27302e-18	1.18369	0.00010586	1.09018
PC	PC (37:3)	OOYQEEUUQRMQKL-JUUDQZDJSA-N	0.342474	1.01725	9.17867e-10	1.12259	0.000165757	1.067
PC	PC (38:3)	KNNHXKQRTYEWCA-HYYWERRFSA-N	0.594361	1.02852	9.3462e-15	1.17056	0.000200554	1.07685
PC	PC (36:4) C	IIZPXYDJLKNOIY-JXPKJXOSSA-N	0.906572	0.999298	9.34585e-05	1.08254	0.000250971	1.0488
PC	PC (37:4)	QRPUCJXFPYFTMB-FBFLODOBSA-N	0.56324	1.01762	0.000416778	1.11536	0.000543646	1.0977
PC	PC (38:5) A	SUACBSWYGWBPFC-GPUJSUHJSA-N	0.719388	0.971213	7.74193e-09	1.0772	0.00140301	1.05803
PC	PC (33:0)	FHENRYRLCPXONH-LDLOPFEMSA-N	0.274745	1.03024	0.000198507	1.11034	0.00151378	1.05683
PC	PC (40:5) A	IJTJDJOOHZVSAC-NDRUHXFFSA-N	0.345528	1.01652	6.04677e-09	1.10653	0.00194644	0.943995
PC	PC (34:1)	WTJKGGKOPKCXLL-VYOBOKEXSA-N	0.416812	1.02661	3.71641e-05	1.05293	0.00252216	1.03001
PC	PC (42:6)	DSVRMAGYENFTLY-GDDYDVMSSA-N	0.207431	1.03997	4.03105e-11	1.11602	0.00536454	1.06433
PC	PC (40:7)	BPUROMFCPFGBOT-ZEGPSQTJSA-N	0.0183515	1.07536	1.49239e-06	1.14468	0.00654029	1.06805
PC	PC (28:0)	CITHEXJVPOWHKC-UUWRZZSWSA-N	0.000590631	1.22163	0.000191603	1.22024	0.0271877	1.06618
PC	PC (40:4)	FHUAYOMRHXZKHT-JUGJLYODSA-N	0.14042	0.879553	3.09325e-05	1.14004	0.0467363	1.03204
PC	PC (35:2)	MJWAVUYQCBFFHQ-WESJWMGVSA-N	0.864337	0.996014	0.000855805	1.05594	0.0697127	1.01862
PC	PC (40:8)	SIMZOWLEIOYZJX-VRCXRDLJSA-N	0.0909142	0.954203	1.2078e-05	1.08528	0.0768762	1.0601
PC	PC (16:0/9:0(CHO))	PPTNNIINSOQWCE-WJOKGBTCSA-N	0.0583589	1.09983	0.677051	1.04834	0.113113	1.04324
PC	PC (35:1)	MFHIZGSSDZJFKD-IYEJTHTFSA-N	0.781135	1.02272	0.000169858	1.0686	0.128425	1.01308
PC	PC (38:4) A	PSVRFUPOQYJOOZ-QNPWAGBNSA-N	0.80205	0.999416	0.000310798	1.03279	0.136649	1.0375
PC	PC (36:1)	ATHVAWFAEPLPPQ-VRDBWYNSSA-N	0.316352	1.01751	2.23466e-13	1.13735	0.207283	1.02334
PC	PC (37:2)	MCZUABDVGPPWPM-HJTCUGKVSA-N	0.018312	1.04878	5.85839e-05	1.05901	0.225096	1.05679
PC	PC (36:2)	SNKAWJBJQDLSFF-NVKMUCNASA-N	0.0497105	1.02751	0.00110936	1.01442	0.404734	1.02062
PC	PC (34:2)	JLPULHDHAOZNQI-ZTIMHPMXSA-N	0.00527763	1.04552	1		0.486921	1.00374
PC	PC (36:5) B	SUZYROYNFNQALJ-MHEIZRSESA-N	0.186389	1.05959	3.70712e-05	1.21204	0.495692	1.0001
PC	PC (36:4) A	NKQPOVROGSWLTO-NVPMBMBWSA-N	0.221882	1.05294	0.320228	0.998689	0.569013	0.982779
PC	PC (39:6)	QMCWOGICYCFNBF-BWHZRABLSA-N	0.020334	1.05438	0.00655655	1.06146	0.636303	0.994884
PC	PC (40:6) B	TYRTWVKQVGNGSZ-RGBTVBCDSA-N	0.0213485	1.13232	1.03965e-09	1.1863	0.740794	1.00935
PC	PC (34:0)	PZNPLUBHRSSFHT-RRHRGVEJSA-N	0.146647	0.980051	1.21691e-06	1.06806	0.783171	1.00125
PE	PE (38:4)	ANRKEHNWXKCXDB-BHFWLYLHSA-N	0.0402603	1.15681	1.34072e-20	1.34731	4.29983e-23	1.26027
PE	PE (36:4)	KZLUVTCXBFEIFJ-XGLJQOENSA-N	0.0149043	1.30684	2.25559e-12	13.3844	1.74996e-18	1.25883
PE	PE (38:6)	LFGBKOUQHCWBQI-BZGLIJSBSA-N	1.01691e-07	1.49934	2.15e-31	1.51438	2.2754e-17	1.28208
PE	PE (34:2)	HBZNVZIRJWODIB-NHCUFCNUSA-N	0.0166305	1.26708	0.0505828	16.4279	4.01754e-12	1.36561
PE	PE (36:3)	DOILLFCKSSPXMF-ZKZIFNJMSA-N	0.00376313	1.20001	1		5.70191e-06	1.16393
PE	PE (36:2)	MWRBNPKJOOWZPW-CLFAGFIQSA-N	0.0179992	1.15198	2.94977e-06	1.13682	0.000448201	1.1346
PE	PE (36:1)	JQKOHRZNEOQNJE-ZZEZOPTASA-N	0.88699	0.990476	1		0.00158983	1.09241
PE	PE (34:1)	FHQVHHIBKUMWTI-OTMQOFQLSA-N	0.0752698	1.13616	1.22222e-06	1.17566	0.0259442	1.08827
PE	PE (38:2)	CLPMAPXZURYSNH-CNBLIUODSA-N	0.101276	1.02072	0.577199	0.995818	0.181446	1.03127
PE	PE (40:6)	FEABWDMFZNBFCT-KUVQHVNNSA-N	0.0242301	1.1318	0.024765	1.02546	0.476665	1.01841
PE	PE (44:3)	QRACKNYWIFHQSS-VJQAOJEZSA-N	0.00916148	0.900763	0.386433	1.01668	0.966037	0.979424
PI	PI (36:3)	UPMVFTFJRCVMKL-PVJQQWEWSA-N	0.00167073	1.13575	1.96081e-08	1.17625	5.28069e-09	1.17874
PI	PI (36:2)	KZVRAFHIKMDULK-PDPKURFXSA-N	4.90798e-08	1.19577	3.56365e-05	1.10768	1.15271e-08	1.1414
PI	PI (34:2)	ZPUUVEHXYAPJAQ-KOHXHNRGSA-N	0.000243873	1.14632	1.16146e-14	1.22055	2.13832e-07	1.14872
PI	PI (32:1)	RNXWIPLNUTUDRT-YHSIYXGOSA-N	0.00577235	1.20164	3.52822e-17	1.47376	3.06626e-06	1.25088
PI	PI (38:5)	WDEXQPPLSHRNLR-ZGNZFFCSSA-N	0.441508	1.09211	1.34771e-07	1.15471	1.83748e-05	1.16739
PI	PI (36:4)	WPXXYOUAQYYXER-BFRKKRKTSA-N	0.473894	1.0201	1.54626e-11	1.19797	0.000147675	1.14106
PI	PI (34:1)	PDLAMJKMOKWLAJ-AGORXRROSA-N	0.0109317	1.13742	4.84256e-06	1.13077	0.000720793	1.12258
PI	PI (38:3)	VVADTISLHXZLIB-WNWAWKNRSA-N	0.281467	1.00858	0.00261201	1.05444	0.00634135	1.07224
PI	PI (40:6)	QSUYYEJLNWCMIO-SIZJMFNESA-N	9.42285e-07	1.23928	1.14503e-11	1.28661	0.0118276	1.07986
PI	PI (36:1)	YOBFISPJJWPPTK-JUCSSFOXSA-N	0.00322676	1.11416	0.876739	0.999147	0.30344	1.03276
PI	PI (38:4)	KRTOMQDUKGRFDJ-MWZLTEOLSA-N	0.247979	0.967649	1		0.559558	1.00946
p-PC	PC (p-40:7) or PC (o-40:8)	PWAHARWXEAMNGK-VCDFOAEJSA-N	0.0286701	1.10073	5.01822e-09	1.23888	3.0988e-10	1.28989
p-PC	PC (p-34:1) or PC (o-34:2) B	KMNVIRCHUMQGHD-RCINKDPXSA-N	0.000257144	1.0957	5.83191e-09	1.12269	3.34896e-08	1.11059
p-PC	PC (p-32:1) or PC (o-32:2)	FZMYLOBGNYZPQO-QLSONYGBSA-N	0.517827	1.01949	0.803137	0.993246	1.00031e-07	1.10912
p-PC	PC (p-38:5) or PC (o-38:6)	FAKYQMLQEAQOLK-LHZZQLRFSA-N	0.483809	0.953774	8.78861e-10	1.11986	1.5399e-07	1.09339
p-PC	PC (p-34:0) or PC (o-34:1)	QCGUXAIDEOWPBV-SNKLRXETSA-N	1.54835e-05	1.08645	0.000785926	1.04516	7.94306e-06	1.09471
p-PC	PC (p-40:5) or PC (o-40:6)	KUHMJRMPHBRAMY-DDURNVNNSA-N	0.00261989	1.14253	4.21013e-05	1.09844	0.000390707	1.09648
p-PC	PC (p-40:6) or PC (o-40:7) B	FMBYBTSZVHUJMV-DIVFMYBRSA-N	0.544263	1.00516	8.68936e-05	1.10469	0.000880884	1.10056
p-PC	PC (p-40:6) or PC (o-40:7) A	XUVCLJCZWPTAIO-OAKHYACESA-N	0.0126392	1.10612	5.91955e-05	1.11099	0.000947024	1.13772
p-PC	PC (p-38:3) or PC (o-38:4)	GWBOVQHRCURSPU-QMFAPAEZSA-N	0.00732277	0.937713	0.00545661	0.960019	0.0112492	0.9463
p-PC	PC (p-42:3) or PC (o-42:4)	WSHCLKDGQAEXNQ-MRGADFHSSA-N	0.308701	1.03099	0.0093565	0.940405	0.0317927	0.970884
p-PC	PC (p-36:3) or PC (o-36:4)	PYVYDRMXPDZRIS-FINMKEMFSA-N	0.000218202	0.867913	0.0928585	0.970367	0.0393568	0.964418
p-PC	PC (p-36:1) or PC (o-36:2)	ZYLPVUZBZNMVMR-ZBBHDILGSA-N	0.0079296	1.07455	0.14881	1.01369	0.0959436	1.04955
p-PC	PC (o-32:0)	SVWBXNAUENUONE-LDLOPFEMSA-N	0.0120682	1.06526	0.644702	1.01656	0.0977215	1.03095
p-PC	PC (p-44:5) or PC (o-44:6)	QZMFOSCFDWPISC-KQHSIIGPSA-N	0.811323	1.01476	0.0826484	0.960102	0.124095	0.97755
p-PC	PC (p-40:3) or PC (o-40:4)	RDNHPNJCALITSY-MBZSPAKGSA-N	0.127476	1.04927	0.0795616	0.97865	0.144876	0.978741
p-PC	PC (p-36:4) or PC (o-36:5)	RWVKPDIHPPTVRQ-HWGQMOSASA-N	0.00167529	0.888569	0.441101	1.03727	0.220814	0.970992
p-PC	PC (p-42:4) or PC (o-42:5)	NLEDXBSUDVLSEN-UFFJXODHSA-N	0.00830321	1.08902	0.900064	0.992189	0.241169	1.04463
p-PC	PC (p-44:4) or PC (o-44:5)	CEZAZXUWDFPTTE-FHIJIHMSSA-N	0.0562162	1.08435	0.139324	0.985105	0.39995	0.979435
p-PC	PC (o-34:0)	ZKTXOJMFIAILJG-VQJSHJPSSA-N	0.846168	0.98475	0.784371	0.98861	0.518126	1.01953
p-PC	PC (p-38:2) or PC (o-38:3)	VXNFJZDUQIFCMO-WCXGAVHKSA-N	0.45996	1.05899	0.625197	0.969877	0.524735	1.05826
p-PC	PC (p-38:4) or PC (o-38:5) A	YPAPIRJFGNBODV-AMFPDOHCSA-N	0.0135179	0.92323	0.332508	1.00439	0.545549	0.997384
p-PC	PC (p-34:1) or PC (o-34:2) A	MBRHHFWRXQYYAN-JEPFLRBFSA-N	0.2788	1.01842	0.98311	1.00353	0.552552	0.967284
p-PC	PC (p-38:4) or PC (o-38:5) B	DYFGXBAIDOATAE-DSLLYOFSSA-N	0.00119415	0.88661	0.59993	1.03117	0.568863	1.01623
p-PC	PC (p-36:2) or PC (o-36:3)	DIHWZUCEXWUHOD-IIVNATNGSA-N	0.864965	1.02442	0.42396	1.01488	0.677053	1.025
p-PC	PC (p-32:0) or PC (o-32:1)	KEVGQWGZKKFGDC-MCBGMKGZSA-N	0.353754	1.00842	0.157338	1.0216	0.728384	0.988574
p-PC	PC (p-40:1) or PC (o-40:2)	IAVIYOOCANBIJO-DZWPKMMWSA-N	0.00201099	1.14559	0.019503	1.02756	0.823963	0.997907
p-PC	PC (p-34:2) or PC (o-34:3)	QEWRXEALGMKRGP-MZWPLUPDSA-N	0.00702262	1.08617	0.0243158	1.04998	0.847706	0.976996
p-PC	PC (p-40:4) or PC (o-40:5)	UWNFEVACEPZILS-RNNLSGHUSA-N	0.944306	1.01933	0.483893	0.982506	0.868454	0.986044
p-PE	PE (p-36:5) or PE (o-36:6)	RLLOITCRNQRGJD-DFAKUSJGSA-N	0.331427	0.972718	0.0138302	1.11559	0.000187372	0.890339
p-PE	PE (p-38:2) or PE (o-38:3)	LZGIKQZCPKHHMV-NANSGXCVSA-N	0.664922	0.979568	1		0.00907923	0.913043
p-PE	PE (p-34:2) or PE (o-34:3)	LALFTIIBOJSVNP-OBEJFMRTSA-N	0.959884	1.0077	0.141729	0.957588	0.0570255	0.944922
p-PE	PE (p-36:1) or PE (o-36:2)	OBAAWAYLQLYWNN-KHFVPPDWSA-N	0.0533461	0.905508	0.313958	0.955054	0.0857595	0.969101
p-PE	PE (p-34:1) or PE (o-34:2)	SMPXBIVJXNXOAL-PRWZWGSOSA-N	0.730465	0.976648	0.121896	1.02212	0.16008	1.02483
p-PE	PE (p-38:3) or PE (o-38:4)	YHSWSUHZIXJBHZ-OWTAGOBYSA-N	0.811943	1.05139	0.556426	1.01562	0.280751	1.02248
p-PE	PE (p-38:6) or PE (o-38:7)	WVGALBKSWOUIEZ-XNHMFJFDSA-N	0.0161833	1.13281	7.69257e-05	1.08148	0.30636	0.963664
p-PE	PE (p-36:4) or PE (o-36:5)	ADWDFBQPQIEGRZ-XBICFDGKSA-N	0.014855	0.896546	0.297235	1.04882	0.392747	1.01049
p-PE	PE (p-40:6) or PE (o-40:7)	FIJFPUAJUDAZEY-MNDXXDKYSA-N	0.126185	1.07883	0.184334	1.02803	0.55436	1.00158
p-PE	PE (p-38:4) or PE (o-38:5)	ZTZQZGHJLWFLFQ-VZBWJDOASA-N	0.395609	0.975857	1		0.601849	1.02731
p-PE	PE (p-40:7) or PE (o-40:8)	UKPNUUDYLNCIOE-IZHHWLPXSA-N	0.012625	1.1841	4.62917e-05	1.11112	0.606912	0.991045
p-PE	PE (p-40:5) or PE (o-40:6)	HHQFKPJXVYWLLJ-ABYSKWQHSA-N	0.370361	0.905078	0.000782251	1.0712	0.696898	1.02793
p-PE	PE (p-38:5) or PE (o-38:6)	IQSPCSIULMCRPM-ZAJUHDLGSA-N	0.175204	0.934081	0.0437783	1.04411	0.72175	1.0149
p-PE	PE (p-36:2) or PE (o-36:3)	CFANDHZPOSNKNO-UDHSZFGOSA-N	0.499143	0.975756	0.168402	1.05423	0.878122	0.989852
p-PE	PE (p-40:4) or PE (o-40:5)	OQKUDRFZPJFLJQ-KMUIXOOCSA-N	0.711937	0.994436	0.723887	1.00953	0.905713	1.00366
SM	SM (d32:2)	PEJGMBUENJSLLH-RHAKMSQVSA-N	1.52612e-23	1.36718	5.45969e-52	1.40083	5.5899e-54	1.34048
SM	SM (d39:2)	SDUGEKJCGFHJRC-IYXZHQORSA-N	6.46681e-12	1.19372	7.28668e-33	1.37999	1.46323e-46	1.31345
SM	SM (d36:3)	YMTVMVYOUDDTQJ-UOMMIRHQSA-N	0.000101169	1.12756	6.60661e-17	1.22768	3.3966e-32	1.37235
SM	SM (d34:2)	YLWSJLLZUHSIEA-CKSUKHGVSA-N	0.000150426	1.08698	2.39758e-25	1.13452	6.02102e-28	1.1587
SM	SM (d36:2)	NBEADXWAAWCCDG-QDDWGVBQSA-N	0.127676	1.01321	6.74677e-26	1.18205	9.84996e-26	1.23061
SM	SM (d30:1)	HZCLJRFPXMKWHR-FEBLJDHQSA-N	4.33677e-13	1.26214	7.80619e-25	1.29519	1.08238e-24	1.28715
SM	SM (d41:2)	JBDGKEXQKCCQFK-JWQIMADESA-N	2.92874e-10	1.14734	3.02248e-38	1.26607	2.23807e-21	1.18268
SM	SM (d38:2)	MDRFMTLYKHBJTF-NQYLGBTJSA-N	2.17226e-07	1.09525	4.39092e-37	1.20544	3.874e-19	1.11321
SM	SM (d37:1)	HAFQHLHNPJDAGB-MAJDXUCPSA-N	2.79001e-05	1.09939	4.92397e-16	1.13701	7.40336e-18	1.16303
SM	SM (d40:3)	FMJPKVXVBYILLP-FTRJIJDXSA-N	2.96977e-12	1.16374	2.05609e-08	1.10021	5.06923e-17	1.17843
SM	SM (d42:3)	TXFLWJQVQCDUDZ-BRUGZULGSA-N	1.09887e-05	1.09726	1.04853e-23	1.21197	1.10243e-13	1.16729
SM	SM (d40:2) B	VBFKEZGCUWHGSK-ADSSWVSQSA-N	0.000501059	1.12249	1		4.93347e-13	1.09953
SM	SM (d40:2) A	FOULCGVQZYQEQM-DNXGLLHMSA-N	0.00389941	1.0776	1.26e-18	1.16524	5.24801e-13	1.10253
SM	SM (d36:1)	LKQLRGMMMAHREN-YJFXYUILSA-N	0.0584659	1.05008	1.45665e-18	1.15498	1.50661e-12	1.11735
SM	SM (d32:0)	MJAFYELZQYPMQG-MPQUPPDSSA-N	1.05914e-05	1.11788	4.28331e-08	1.1143	9.50277e-12	1.13557
SM	SM (d32:1)	KYICBZWZQPCUMO-PSALXKTOSA-N	0.000376491	1.12454	2.81942e-12	1.14151	2.7291e-10	1.1127
SM	SM (d39:1)	YXSZOBWVQJIWNE-LUJNSPTCSA-N	0.00725316	1.12127	3.98984e-17	1.17074	1.5078e-08	1.14076
SM	SM (d41:1)	SXZWBNWTCVLZJN-NMIJJABPSA-N	0.359377	1.01213	1.22897e-14	1.1555	3.35685e-07	1.07928
SM	SM (d33:1)	LQINJRUGTUOHGS-YPDYIYJKSA-N	0.0307998	1.07128	9.98694e-08	1.086	1.18722e-05	1.07207
SM	SM (d36:0)	JCELSEVNSMXGKA-IOLBBIBUSA-N	0.958294	1.01863	5.10582e-09	1.1628	2.2645e-05	1.14179
SM	SM (d43:1)	LXMARZYBSFYVSY-KUQVZNNZSA-N	7.3198e-06	0.895349	0.124065	0.973766	0.000249028	0.928498
SM	SM (d34:0)	QHZIGNLCLJPLCU-QPPIDDCLSA-N	0.00075165	1.09798	0.0260311	1.05923	0.000300031	1.06601
SM	SM (d34:1)	RWKUXQNLWDTSLO-GWQJGLRPSA-N	0.155045	1.03181	0.0860683	1.02269	0.000312297	1.06664
SM	SM (d42:1)	QEDPUVGSSDPBMD-XTAIVQBESA-N	0.00308	0.891012	0.36677	1.01612	0.00115101	0.955022
SM	SM (d38:1)	AADLTHQNYQJHQV-SVLGDMRNSA-N	0.0572536	1.09098	3.336e-13	1.08443	0.00160557	1.05262
SM	SM (d42:2) B	DACOGJMBYLZYDH-GXJPFUDISA-N	0.108019	1.07785	1.47946e-07	1.10849	0.00209677	1.05051
SM	SM (d42:2) A	DACOGJMBYLZYDH-GXJPFUDISA-N	0.905939	1.00822	2.67215e-07	1.10792	0.00247468	1.04922
SM	SM (d38:0)	UGRZESKDAPEULH-ACEXITHZSA-N	0.731967	0.962125	1		0.0133508	1.05546
SM	SM (d40:0)	FONAXCRWZQFJHY-JCGOJSMZSA-N	0.0178637	0.900164	0.491116	1.05985	0.0406306	1.03254
SM	SM (d42:0)	SMJLGESYPKPRNU-CRCOQUFZSA-N	0.0432246	0.93558	0.0697206	1.09381	0.209361	0.963206
SM	SM (d40:1)	FJJANLYCZUNFSE-QVMKKYBKSA-N	0.293037	0.989291	1.14896e-06	1.09394	0.234489	1.01808
SM	SM (d44:2)	YXEXWUZHFGYOHJ-UOJCCMJYSA-N	0.051548	0.928839	0.0955203	1.04658	0.6326	0.980145
SM	SM (d43:2) A	PBROMOQAZGFDHQ-GPQOMLTASA-N	0.098479	0.939569	0.749514	0.999712	0.877076	0.970269
SM	SM (d43:2) B	BJXQFQDUJVIUAH-XSFBYAMLSA-N	0.000658404	0.880051	0.853635	0.995551	0.907318	0.97709
TG	TG (58:2)	NFQQJRGJJVQGAV-MEADVOAOSA-N	4.60844e-08	0.665185	6.06955e-05	0.871756	3.43469e-06	0.878319
TG	TG (60:3)	IJOXAPFYWITIHW-KUBXGBLDSA-N	3.17929e-08	0.665201	0.474322	0.98379	9.4677e-05	0.869907
TG	TG (52:3)	DQXQIWIQYYEGLG-MMWLGPPDSA-N	1.82417e-06	0.788066	0.034039	0.955106	0.000112951	0.947138
TG	TG (56:9)	HTODETRMAVZETG-GOCHBVGNSA-N	0.147873	0.873705	0.00198141	1.17721	0.000253365	0.752624
TG	TG (54:3)	PHYFQTYBJUILEZ-IUPFWZBJSA-N	5.03933e-10	0.717874	0.000288002	0.922254	0.000267262	0.940483
TG	TG (56:1)	OCYFAHIHWCVZKS-FHSLLVMSSA-N	1.45331e-08	0.626436	1.57249e-05	0.828199	0.00027994	0.845714
TG	TG (56:8)	UBGUHMDKBGQUND-VPFWBQFRSA-N	0.00784556	0.763404	0.166232	1.12165	0.000292689	0.808722
TG	TG (54:1)	YFFIQXNTTVSKJC-NZEOUKRFSA-N	3.17941e-08	0.556479	0.291072	0.975611	0.000770469	0.850931
TG	TG (56:2)	PDEQUPGHMOMBFC-FYEHETCMSA-N	2.76075e-09	0.636137	0.0002581	0.877546	0.000791403	0.927678
TG	TG (52:1)	NPCZZYKITFKRQZ-RFBIWTDZSA-N	2.44208e-06	0.57333	0.0787741	0.928983	0.000810275	0.806899
TG	TG (52:2)	TXMWKTABZBAJCW-QLHBUVOUSA-N	7.00567e-07	0.784021	0.000410249	0.924892	0.000915027	0.966668
TG	TG (54:6) A	CDNDFDKFZBPPFW-AXJGXPKFSA-N	0.000408578	0.774777	0.196872	0.891551	0.00186176	0.846061
TG	TG (50:1)	YHMDGPZOSGBQRH-YYSBDVFPSA-N	0.000107153	0.770483	0.058559	0.940188	0.0018842	0.900831
TG	TG (54:4)	BRLGHZXETDWABO-NOFIOOQLSA-N	3.61077e-08	0.709669	0.000625075	0.913536	0.00216863	0.931373
TG	TG (58:3)	RFMSTHTUAZETPD-JJPHLYBUSA-N	8.69408e-09	0.696664	1		0.0022635	0.912023
TG	TG (52:4)	WHSWXEYWNPTUPW-HNJDVRDNSA-N	3.35913e-05	0.721404	0.000836946	0.961312	0.0025093	0.943126
TG	TG (60:2)	QPNVLDQSHXVPMG-JMYPUKFOSA-N	5.70878e-09	0.641497	2.25309e-05	0.885684	0.00407499	0.960986
TG	TG (51:5)	DYYKLAQWCNBXRJ-UNZGPCCPSA-N	0.00135744	0.818803	0.137332	1.0419	0.00474314	0.923914
TG	TG (52:5)	CQZAAIKPSLHIBC-KDJOUNIJSA-N	0.00125752	0.782184	0.406645	1.05274	0.00694696	0.86579
TG	TG (54:8)	BMPVTDWOWBNPJU-NYRSPQLFSA-N	0.241342	0.822316	0.736881	1.0176	0.00742017	0.916605
TG	TG (53:1)	WWJIBIGWKGFVAQ-JNSYTQKUSA-N	5.06378e-07	0.664391	0.159548	0.932776	0.00746929	0.916281
TG	TG (58:1)	OWZMHFAFGQCCNI-FBXRAONGSA-N	8.03254e-08	0.630202	1.12304e-05	0.856539	0.0103822	0.901142
TG	TG (54:5) A	OEJXMJPFOHYSIU-GRLFFVHSSA-N	4.94922e-07	0.734332	0.000386974	0.908701	0.011446	0.917895
TG	TG (51:4)	IIRQXNVLAXQEKB-KBEZCZBDSA-N	0.000191414	0.739017	0.478423	1.01324	0.0135966	0.917687
TG	TG (54:2)	WUUWGORPQFKFQN-XDVOZUNOSA-N	4.46548e-08	0.619785	0.249924	1.01665	0.0143184	0.948495
TG	TG (60:4)	WECVQMVSEHWZQR-ULZSGHTGSA-N	5.81824e-06	0.812877	0.0229924	0.932686	0.0158979	0.928623
TG	TG (48:0)	PVNIQBQSYATKKL-UHFFFAOYSA-N	0.0277243	0.776721	0.312024	0.921461	0.0160089	0.90146
TG	TG (53:5)	QHYAATSKYBYSLG-BXDFBOBBSA-N	0.000145194	0.742029	0.396541	1.0294	0.0182502	0.918913
TG	TG (56:5) B	ZTNDRFCABXFVMY-WJTCTALZSA-N	2.63245e-05	0.75366	0.919015	0.985866	0.0197659	0.908015
TG	TG (54:5) B	OEJXMJPFOHYSIU-GRLFFVHSSA-N	2.33402e-05	0.74705	0.0638357	0.932164	0.0209631	0.912855
TG	TG (50:0)	MARPCPMDFOPPJX-UHFFFAOYSA-N	0.000448562	0.698539	0.483533	0.999198	0.0253366	0.89267
TG	TG (54:6) B	CDNDFDKFZBPPFW-AXJGXPKFSA-N	0.000187807	0.734007	0.0417567	1.07644	0.0287807	0.881157
TG	TG (46:0)	JWVXCFSNEOMSHH-UHFFFAOYSA-N	0.075795	0.79298	0.659545	0.980592	0.0296647	0.922861
TG	TG (48:1)	FEKLSEFRUGWUOS-DLOIZKPKSA-N	0.0491559	0.799352	0.72119	1.07508	0.037363	0.868592
TG	TG (53:4)	BMSDHYZLQWTKSQ-LSJAAEOESA-N	5.03228e-07	0.728665	0.913416	0.991579	0.0396747	0.948707
TG	TG (40:1)	GKTDXHXZBFIZJU-OIJJMQLXSA-N	0.188518	0.888889	0.0709944	1.04649	0.0459492	0.931818
TG	TG (58:4) A	CCKRHDUCFMOBKX-AAINFQTBSA-N	2.16617e-06	0.742325	0.0359554	0.925937	0.0467118	0.940324
TG	TG (53:3)	ZNQBEJJYVJSZLM-LEDQTTRKSA-N	4.67114e-08	0.684792	0.254458	0.9769	0.0523083	0.934589
TG	TG (42:1)	PMWOTNASJLOLJE-BNQAGZCGSA-N	0.355621	0.897902	0.768918	1.04289	0.0615834	0.932735
TG	TG (53:2)	RSINITWKVQRWSZ-RFVLVDBCSA-N	9.56217e-08	0.73367	0.110592	0.967213	0.067015	0.973176
TG	TG (42:2)	IDWYMMYRNPSLDA-NNBKTNTFSA-N	0.338228	0.922449	0.848216	1.04129	0.0795694	0.975057
TG	TG (51:1)	OZAXLAGNPZMZAD-BOEMPQCLSA-N	0.000314394	0.666583	0.707757	0.963984	0.0819705	0.896242
TG	TG (50:4)	PVMBAGXWHHZKFP-JMPJWMFJSA-N	0.0291092	0.852112	0.0506681	1.0694	0.0865203	0.958432
TG	TG (44:2)	LJXSUVSRRMQRRA-WHTYERKGSA-N	0.229681	0.85368	0.53309	1.07966	0.0960538	0.950866
TG	TG (58:9)	RVXFSLZMZOFGEQ-SWIIBWKZSA-N	0.0185299	0.878383	0.0106286	1.13624	0.109121	0.93492
TG	TG (56:3)	QXMHHXQBBKDSSL-BAQZNRHJSA-N	2.25587e-08	0.690435	0.364176	1.02508	0.120328	0.955095
TG	TG (51:3)	ISSGPXMQOMAFMJ-DMGKHJLRSA-N	2.52767e-05	0.700897	0.954063	1.00391	0.134592	0.945857
TG	TG (40:0)	XTHFMIVZMLNNFC-RRHRGVEJSA-N	0.415438	0.968645	0.125693	0.9722	0.147824	1.10536
TG	TG (52:6)	SSOSFUDNINFYLJ-KIYGNKBKSA-N	0.00762531	0.82066	0.00726213	1.06078	0.150191	0.956846
TG	TG (57:2)	OQPANTOJGGHRCB-OEIGHXOUSA-N	6.29158e-08	0.714203	0.871293	1.27843	0.174628	0.962387
TG	TG (49:1)	VYYGQDOPVVYUKW-UKFBYESTSA-N	0.00318537	0.748436	0.977596	0.977503	0.180709	0.927771
TG	TG (46:2)	XUEMVUXNOCIHLG-MOFPORNTSA-N	0.33282	0.83073	0.0725391	1.18474	0.211213	0.908324
TG	TG (46:4) A	QCZQFGBWINSNLX-ABMSJQPUSA-N	0.778072	1.01121	1		0.227344	0.990352
TG	TG (56:4)	YONCDTJKIZDSKQ-IYASBODOSA-N	1.05528e-05	0.77338	0.126871	0.951099	0.242503	0.945512
TG	TG (50:5)	AFTBPUXZTDLRSP-UDQIKIEDSA-N	0.0926827	0.912984	0.00425584	1.10229	0.253593	0.952107
TG	TG (52:0)	SDNYRTVJOFMYIW-OIVUAWODSA-N	2.50985e-05	0.780257	0.106909	0.893375	0.277504	0.951813
TG	TG (44:1)	OUKDNADVOQVFAR-NBTXLFQMSA-N	0.350449	0.798324	0.237005	1.09559	0.332396	0.989524
TG	TG (50:2)	QEZWFCZNHWUARW-XQCAQTCHSA-N	0.0136239	0.858948	0.582127	1.02166	0.335494	0.976839
TG	TG (51:2)	NSNSZGBCOIKUBU-SZOKBDNISA-N	4.16475e-05	0.718762	0.826614	1.01969	0.339448	0.956755
TG	TG (56:5) A	UHEJWASONFIROS-YPSHDQQVSA-N	3.28367e-06	0.712924	0.233992	1.04673	0.344728	0.947654
TG	TG (49:0)	TTWJTJMWHOYBPQ-ANFMRNGASA-N	0.00276456	0.67938	0.45715	0.996051	0.360475	1.00146
TG	TG (58:8)	KWIGMCRWEINBIR-HUPVKWKYSA-N	0.0172936	0.834321	0.41459	1.0322	0.363503	0.943953
TG	TG (58:6)	GSNFRUMSEHHPSY-LCXCSEBNSA-N	0.000307225	0.791169	0.201915	1.04151	0.414972	0.99739
TG	TG (42:3)	JNMDCUOOYCRSIP-WLFVLELZSA-N	0.607402	1.0641	0.015051	1.07095	0.41544	0.972477
TG	TG (46:3)	YCZHBUHPOJGNKX-YLZDBGKXSA-N	0.419566	0.91308	0.010788	1.188	0.422351	0.975318
TG	TG (48:2)	RUOVJPPUXXFZPC-YZEIBMOJSA-N	0.134605	0.878542	0.00434555	1.18836	0.494503	0.964053
TG	TG (46:1)	RSDIQTNCDWUNDP-VHXPQNKSSA-N	0.320613	0.855966	0.0304228	1.22631	0.505323	0.965614
TG	TG (56:7)	DODZUDCYRVWEOJ-GKZBLMSTSA-N	2.02184e-06	0.715627	0.048742	1.05776	0.54724	0.946559
TG	TG (60:11)	MDADRLWXQATSON-ULPPZGOQSA-N	0.164407	0.847677	0.0126963	1.11409	0.56654	0.951918
TG	TG (57:1)	QLQFCWUGYPUXFE-MKFPQRGTSA-N	0.000281349	0.764205	0.125551	0.930902	0.580317	1.03496
TG	TG (49:3)	DIGMYZZFQSIQBD-PNLKURBTSA-N	0.0945574	0.944226	0.000339745	1.11309	0.599465	1.01239
TG	TG (48:4)	GRAMQDDTGXQCSO-ZJPFCMILSA-N	0.307565	0.921649	0.00248727	1.12455	0.609725	0.967914
TG	TG (62:3)	QSEFCNRWIMUGOX-QFXJXGHKSA-N	4.16663e-09	0.730769	0.168669	0.973665	0.680939	1.02586
TG	TG (42:0)	DUXYWXYOBMKGIN-UHFFFAOYSA-N	0.781748	0.890467	0.913187	1.07339	0.701155	0.982084
TG	TG (49:2)	QZYSUBAQYSVFNX-PSMULLBHSA-N	0.0241047	0.828058	0.0399956	1.07287	0.706654	1.00403
TG	TG (48:3)	SKGWNZXOCSYJQL-BUTYCLJRSA-N	0.234831	1.02227	1		0.721088	0.957874
TG	TG (64:4)	IABPCCHORNRSBT-ULZSGHTGSA-N	0.246006	0.968	0.319667	1.01061	0.756969	0.990321
TG	TG (59:2)	ONQVFVNCAXIZPA-OEIGHXOUSA-N	2.679e-08	0.732977	0.980123	1.03921	0.760419	1.0129
TG	TG (60:6)	ZMJSZQBPVUGYMY-KUCWVPRQSA-N	0.959248	0.933824	1		0.760756	1.0107
TG	TG (59:3)	GFWCWSZOZVIVJH-ZIURWEIWSA-N	1.88109e-07	0.76942	0.187544	0.977194	0.807137	1.00852
TG	TG (54:0)	KKBWDSMULWDHME-UHFFFAOYSA-N	2.0662e-06	0.766928	0.00318517	0.902262	0.81614	1.00531
TG	TG (50:6)	YVQKDEFVOZTZOA-PVNINVEQSA-N	0.0687079	0.838692	0.000375909	1.20442	0.857156	1.02175
TG	TG (58:10)	GXWBCAVCOMAOHT-VMCJOIRWSA-N	0.149444	0.863786	4.97294e-05	1.21653	0.887547	0.988104
TG	TG (50:3)	UFHNZOACKFBCOM-YXKNDSBASA-N	0.0227378	0.778989	0.000261745	1.13802	0.922053	0.990275
TG	TG (62:4)	AHXIACCOHSVLRP-ULZSGHTGSA-N	1.98959e-06	0.808581	0.928509	1.00368	0.975656	1.01058
TG	TG (44:0)	UXWDTZNNQVHGSG-UHFFFAOYSA-N	0.269863	0.831716	0.602536	1.0187	0.981388	0.987654
Cholesterol	Cholesterol	HVYWMOMLDIMFJA-DPAQBDIFSA-N	0.0251761	0.971952	4.77601e-18	0.929891	0.00701419	0.983363
